# Azurify integrates cancer genomics with machine learning to classify the clinical significance of somatic variants

**DOI:** 10.1101/2025.04.18.649588

**Authors:** Ashkan Bigdeli, Darshan S. Chandrashekar, Akshay Chitturi, Chase Rushton, A. Craig Mackinnon, Jeremy Segal, Shuko Harada, Ahmet Sacan, Robert B. Faryabi

## Abstract

Accurate classification of somatic variations from high-throughput sequencing data has become integral to diagnostics and prognostics across various cancers. However, the classification of these variations remains highly manual, inherently variable, and largely inaccessible outside specialized laboratories. Here, we introduce Azurify - a computational tool that integrates machine learning, public resources recommended by professional societies, and clinically annotated data to classify the pathogenicity of variations in precision cancer medicine. Trained on over 15,000 clinically classified variants from 8,202 patients across 138 cancer phenotypes, Azurify achieves 99.1% classification accuracy for concordant pathogenic variants in data from two external clinical laboratories. Additionally, Azurify reliably performs precise molecular profiling in leukemia cases. Azurify’s unified, scalable, and modular framework can be easily deployed within bioinformatics pipelines and retrained as new data emerges. In addition to supporting clinical workflows, Azurify offers a high-throughput screening solution for research, enabling genomic studies to identify meaningful variant-disease associations with greater efficiency and consistency.
