## Supplemental Tables S1 to S6 for "Azurify integrates cancer genomics with machine learning to classify the clinical significance of somatic variants"

### Sheet: Table S1
Histology Description
Myeloid Leukemia, NOS
Refractory Anemia
Fibromatous Neoplasms
Glioblastoma, NOS
Adenocarcinoma with mixed subtypes
Solid Carcinoma, NOS
Ml, Large B-Cell, Diffuse
Squamous Cell Carcinoma, NOS
Adenocarcinoma, NOS
Chordoma
T-Cell Lymphomas
Hepatocellular Carcinoma, NOS
Duct Carcinoma
Non-Small Cell Carcinoma, NOS
Lymphoid Leukemia, NOS
Cystadenocarcinoma, NOS
Signet Ring Cell Carcinoma
Malignant Melanoma In Junctional Nevus
Acinar Cell Carcinoma
Mucoepidermoid Carcinoma
Papillary Adenocarcinoma, NOS
Astrocytoma, NOS
Monocytic/Other Leukemia, NOS
Glioma
Nevi & Melanomas
Mucinous Adenocarcinoma
Papillary & Follicular Adenocarcinoma
Gastrointestinal stromal tumor, NOS
Cholangiocarcinoma
Oligodendroglioma, NOS
Plasma Cell Tumors
Carcinoma, NOS
Follicular & Marginal Lymphoma, NOS
Malignant Lymphoma, NOS
Ml, Small B-Cell Lymphocytic
Stromal Sarcoma
Neoplasm
Precursor Lymphoid Neoplasms
Myeloplastic/Myeloproliferative Neoplasms
Mullerian Mixed Tumor
Chronic Myeloproliferative Disease
Adenosquamous Carcinoma
Meningioma
Carcinoid Tumor, Malignant
Myomatous Neoplasms
Giant & Spindle Cell Carcinoma
Invasive mucinous adenocarcinoma
Other Myeloid Leukemias
Prolymph/Precurs Leukemia
Fibrillary Astrocytoma
Thymoma, Malignant
Mixed Tumor, Malignant, NOS
Other Leukemias
Myeloid Sarcoma
Therapy Related Acute Myeloid Leukemia
Transitional Cell Carcinoma, NOS
Teratoma
Leukemia, NOS
Papillary Carcinoma, NOS
Mast Cell Tumors
Clear Cell Adenocarcinoma, NOS
Papillary Transitional Cell Carcinoma
Immunoproliferative Diseases
Small Cell Carcinoma, NOS
Lobular And Other Ductal Carcinoma
Carcinoma, Undifferentiated, NOS
Mesothelioma, Malignant
Precursor Cell Lymphoblastic Lymphoma
Minimally invasive adenocarcinoma, non-mucinous
Adenocarcinoma In Adenomatous Polyp
Osteosarcoma, NOS
Ependymoma, NOS
Polycythemia Vera
Granular Cell Carcinoma
Neuroblastoma, NOS
Germ Cell Tumors
Liposarcoma Neoplasms
Comb Hepatocel Carcinoma & Cholang
Endometrioid Adenocarcinoma
Embryonal Carcinoma, NOS
Oxyphilic Adenocarcinoma
Protoplasmic Astrocytoma
Squamous cell carcinoma, metastatic, NOS
Sarcoma, NOS
Adenoid Cystic & Cribriform Carcinoma
Sebaceous/Eccrine Adenocarcinoma
Inflammatory Carcinoma
Medullary Carcinoma, NOS
Adenocarcinoma, metastatic, NOS
Follicular Adenocarcinoma, NOS
Bronchiolo-Alveolar Adenocarcinoma
Peripheral Neuroectodermal Tumor
Other Specified Non-Hodgkin Lymphoma
Chromophobe Carcinoma
Adrenal Cortical Carcinoma
Neurilemmoma
Erythroid Leukemia
Astroblastoma
Lymphoepithelial Carcinoma
Blood Vessel Tumors
Carcinoma, metastatic, NOS
Granular Cell Tumor
Hodgkin Lymphoma
Neoplasms Of Histiocytes And Accessory Lymphoid Cells
Chondroblastoma, Malignant
Neurofibrosarcoma
Olfactory Neurogenic Tumor
Medulloblastoma, NOS
Minimally invasive adenocarcinoma, mucinous
Adenocarcinoma With Metaplasia
Ganglioneuroblastoma
Ameloblastoma, Malignant
Epithelioid Cell Melanoma
Magnocellular nevus
Chondrosarcoma, NOS
Nonencapsulated Sclerosing Carcinoma
Hodgkin Lymphoma, Nodular Sclerosis
Ewing Sarcoma
Hepatoblastoma
Hemangiopericytoma
Papillary Serous Cystadenoca
Kaposi Sarcoma
Pheochromocytoma
Megakaryoblastic Leukemia
Glomus tumor, malignant
Carcinosarcoma, NOS
Craniopharyngioma
Neoplasm, metastatic
Blue Nevus, Malignant
Amelanotic Melanoma
Mucinous Cystadenocarcinoma, NOS
Mesenchymoma, Malignant
Angiocentric glioma
Alveolar Rhabdomyosarcoma
Paraganglioma
Bronchiolo-alveolar carcinoma, non-mucinous
Synovial Sarcoma, NOS
Papillary tumor of the pineal region

### Sheet: Table S2
Feature	Source	Download	File/Version
Domain	Uniprot	https://ftp.uniprot.org/pub/databases/uniprot/current_release/	UP000005640_hg19_domain.bed
Cancer Gene	KEGG	https://www.genome.jp/pathway/hsa05200	hsa05200.xml
CIViC Evidence	CIViC	https://civicdb.org/releases/main	01-Jun-2021-civic_accepted.vcf
CIViC Drug Target	CIViC	https://civicdb.org/releases/main	01-Jun-2021-civic_accepted.vcf
ClinVar Signifigance	ClinVar	https://ftp.ncbi.nlm.nih.gov/pub/clinvar/tab_delimited/	variants_summary.txt
Publication Count	PubMed	https://www.ncbi.nlm.nih.gov/CBBresearch/Lu/Demo/LitVar/api.html	API Query
COSMIC Count	COSMIC	https://cancer.sanger.ac.uk/cosmic/download/cosmic	cosmic_mutants_v67.hg19.vcf
Gnomad Allele Count	gnomAD	https://gnomad.broadinstitute.org/downloads	gnomad_v2.1.sites.vcf
Gnomad Allele Frequency	gnomAD	https://gnomad.broadinstitute.org/downloads	gnomad_v2.1.sites.vcf
MVP Score	MVP	https://www.dropbox.com/s/d9we7gx42b7yatg/MVP_score_hg19.txt.bz2?dl=0	MVP_score_hg19.txt
Gene, Protein Change, Effect, Exon	SnpEff	https://pcingola.github.io/SnpEff/snpeff/introduction/	4.1.1

### Sheet: Table S3
Solid Tumor Phenotypes	DiagnosisCounts	Frequency (%)
Glioblastoma	413	7.08648
Lung Cancer	248	4.25532
Adenocarcinoma present	216	3.70625
Malignant Neoplasm of Bronchus and Lung	193	3.3116
Adenocarcinoma	165	2.83116
Malignant neoplasm of brain	117	2.00755
Malignant neoplasm of unspecified part of unspecified bronchus or lung	113	1.93892
Poorly differentiated carcinoma present	106	1.81881
Melanoma	103	1.76733
Other specified disorders of brain	100	1.71585
Colon Cancer	96	1.64722
Melanoma of Skin	89	1.52711
Neoplasm of unspecified behavior of brain	87	1.49279
Metastatic adenocarcinoma	84	1.44132
Malignant neoplasm of thyroid gland	80	1.37268
Disorder of brain	80	1.37268
Other nonspecific abnormal finding of lung field	78	1.33837
Lung cancer	76	1.30405
GIST	73	1.25257
Malignant neoplasm of brain, unspecified	73	1.25257
Malignant neoplasm of upper lobe, right bronchus or lung	70	1.2011
Malignant melanoma	64	1.09815
Malignant neoplasm of bronchus and lung	63	1.08099
Poorly differentiated carcinoma	60	1.02951
Lung Adenocarcinoma	58	0.995196
Colon cancer	55	0.94372
Lung adenocarcinoma	55	0.94372
Metastatic melanoma	52	0.892244
Solitary pulmonary nodule	52	0.892244
Malignant neoplasm of colon	48	0.82361
Poorly differentiated adenocarcinoma	48	0.82361
Prostate cancer	47	0.806452
Glioblastoma, WHO grade IV	45	0.772135
Malignant neoplasm of frontal lobe	45	0.772135
Poorly differentiated adenocarcinoma present	44	0.754976
Breast Cancer	43	0.737817
Cholangiocarcinoma	42	0.720659
Malignant Neoplasm of Upper Lobe, Bronchus or Lung	41	0.7035
Prostate Cancer	40	0.686342
Rectal Cancer	38	0.652025
Metastatic poorly differentiated carcinoma	38	0.652025
Malignant neoplasm of lower lobe, right bronchus or lung	38	0.652025
Glioblastoma, IDH-wildtype, WHO grade IV	37	0.634866
Malignant neoplasm of unspecified part of right bronchus or lung	37	0.634866
Malignant neoplasm of prostate	36	0.617708
Thyroid Cancer	35	0.600549
Malignant neoplasm of temporal lobe	35	0.600549
Malignant neoplasm of unspecified part of left bronchus or lung	34	0.583391
Melanoma of skin	33	0.566232
Malignant neoplasm of upper lobe, left bronchus or lung	33	0.566232
Secondary malignant neoplasm of liver and intrahepatic bile duct	33	0.566232
Glioma	32	0.549073
Metastatic carcinoma	32	0.549073
Prostatic adenocarcinoma	32	0.549073
Malignant neoplasm of unspecified site of unspecified female breast	31	0.531915
Metastatic Melanoma	30	0.514756
Malignant neoplasm of lung	29	0.497598
Colonic adenocarcinoma	29	0.497598
Atypical meningioma, WHO grade II	28	0.480439
Atypical meningioma	27	0.463281
Secondary malignant neoplasm of brain	26	0.446122
Papillary thyroid carcinoma	26	0.446122
Thyroid cancer	25	0.428964
Malignant neoplasm of head of pancreas	25	0.428964
Malignant neoplasm of lower lobe, left bronchus or lung	25	0.428964
Adenocarcinoma Present	25	0.428964
Recurrent/residual glioblastoma	24	0.411805
Invasive pulmonary adenocarcinoma	24	0.411805
Malignant Melanoma	23	0.394647
Metastatic poorly differentiated adenocarcinoma	23	0.394647
Metastatic breast cancer	23	0.394647
Malignant neoplasm of ascending colon	23	0.394647
Malignant neoplasm of rectum	23	0.394647
Disorder of brain, unspecified	23	0.394647
Gastrointestinal Stromal Tumor (GIST)	23	0.394647
Malignant melanoma of skin	22	0.377488
Metastatic Adenocarcinoma	22	0.377488
Pancreatic cancer	21	0.360329
Anaplastic astrocytoma	21	0.360329
Malignant neoplasm of sigmoid colon	21	0.360329
Adenocarcinoma of Lung	21	0.360329
Recurrent/residual glioblastoma, WHO grade IV	21	0.360329
Pleural effusion	21	0.360329
Malignant Neoplasm of Breast	21	0.360329
Anaplastic Astrocytoma	21	0.360329
Malignant Neoplasm of Frontal Lobe of Brain	20	0.343171
Oligodendroglioma	20	0.343171
Malignant neoplasm of pancreas	20	0.343171
Pulmonary adenocarcinoma	20	0.343171
Pancreatic Cancer	20	0.343171
Esophageal cancer	19	0.326012
Malignant Neoplasm of Thyroid Gland	19	0.326012
Malignant neoplasm of parietal lobe	19	0.326012
Esophageal Cancer	19	0.326012
Malignant Neoplasm of Bronchus and Lung, Unspecified Site	19	0.326012
Pancreatic adenocarcinoma	18	0.308854
Adenocarcinoma of lung	18	0.308854
Malignant neoplasm of upper lobe of right lung	18	0.308854
NSCLC	18	0.308854
Carcinoma present	18	0.308854
Mesothelioma	18	0.308854
Gastric Cancer	18	0.308854
Malignant Neoplasm of Lower Lobe, Bronchus or Lung	18	0.308854
High grade glioma	17	0.291695
Malignant (primary) neoplasm, unspecified	17	0.291695
Gastrointestinal Stromal Tumor	17	0.291695
Gastric cancer	15	0.257378
Hepatocellular carcinoma	15	0.257378
Lung mass	15	0.257378
Astrocytoma	15	0.257378
Localized enlarged lymph nodes	15	0.257378
Intrahepatic bile duct carcinoma	15	0.257378
Secondary malignant neoplasm of unspecified site	15	0.257378
Melanoma of Skin, Site Unspecified	15	0.257378
Rectal cancer	14	0.24022
Invasive poorly differentiated adenocarcinoma	14	0.24022
Malignant neoplasm of lower third of esophagus	14	0.24022
Malignant Neoplasm of Colon	14	0.24022
Malignant neoplasm of middle lobe, bronchus or lung	14	0.24022
Malignant mesothelioma	14	0.24022
Malignant Neoplasm of Temporal Lobe of Brain	14	0.24022
Metastatic Lung Cancer	14	0.24022
Secondary Malignant Neoplasm of Brain and Spinal Cord	14	0.24022
Metastatic papillary thyroid carcinoma	13	0.223061
Infiltrating glioma	13	0.223061
Urothelial cancer	13	0.223061
Malignant neoplasm of unspecified site of left female breast	13	0.223061
Adenocarcinoma present.	13	0.223061
Invasive squamous cell carcinoma	13	0.223061
Gliosarcoma	12	0.205903
Metastatic colon cancer	12	0.205903
Gastric adenocarcinoma	12	0.205903
Squamous cell carcinoma	12	0.205903
Meningioma	12	0.205903
Malignant neoplasm of pancreas, unspecified	12	0.205903
Bladder Cancer	12	0.205903
Malignant neoplasm of upper lobe, bronchus or lung	11	0.188744
Rectal adenocarcinoma	11	0.188744
Moderately differentiated adenocarcinoma	11	0.188744
Adenocarcinoma, moderately differentiated	11	0.188744
Chordoma	11	0.188744
Invasive moderately differentiated adenocarcinoma	11	0.188744
Metastatic lung cancer	11	0.188744
Gastrointestinal stromal tumor	11	0.188744
Metastatic colorectal cancer	11	0.188744
Malignant neoplasm of esophagus	11	0.188744
Malignant neoplasm of appendix	11	0.188744
Gastrointestinal stromal tumor (GIST)	11	0.188744
Malignant melanoma of skin, unspecified	11	0.188744
Malignant neoplasm of unspecified site of right female breast	11	0.188744
Malignant neoplasm of right main bronchus	11	0.188744
Secondary malignant neoplasm of bone	11	0.188744
Colonic Adenocarcinoma	11	0.188744
Malignant Neoplasm of Upper Lobe, Bronchus or Lung, Left	11	0.188744

### Sheet: Table S4
UPenn independent test set genes present in Azurify training model	UPenn independent test set genes NOT present in Azurify training model
ABL1	ABL2
AKT1	AXIN1
AKT2	BCL2
AKT3	DAXX
ALK	DDX41
ANKRD49	DICER1
APC	EPHA5
AR	ERCC4
ARAF	FANCA
ARID1A	FANCC
ARID2	FANCD2
ASXL1	FANCE
ATM	FANCF
ATR	FANCG
ATRX	FANCL
AURKA	FANCM
B2M	IKZF1
BAP1	KMT2D
BARD1	MLH3
BCOR	MRE11
BCORL1	MSH3
BIRC3	MUTYH
BRAF	PMS1
BRCA1	POLD1
BRCA2	PPM1D
BRINP3	PRPF8
BRIP1	RPS15
BTK	SDHA
CALR	SDHC
CARD11	SDHD
CASP8	SLX4
CBL	SMAD2
CCDC64
CCND1
CCND2
CCND3
CCNE1
CD79A
CD79B
CDH1
CDH2
CDK4
CDK6
CDKN2A
CEBPA
CHEK2
CIC
CIITA
CREBBP
CRKL
CSDE1
CSF1R
CSF3R
CTLA4
CTNNB1
CXCR4
DCTN5
DDR2
DDX3X
DNMT3A
EGFR
EGR2
EGR3
EIF1AX
EP300
EPHA3
ERBB2
ERBB3
ERBB4
ERCC2
ERG
ESR1
ESR2
ETV6
EZH2
FBXW7
FGF3
FGFR1
FGFR2
FGFR3
FGFR4
FLT3
FOXL2
FUBP1
GATA2
GATA3
GEN1
GNA11
GNA13
GNAQ
GNAS
H3F3A
HNF1A
HNRNPK
HRAS
HSD3B1
ID3
IDH1
IDH2
IGF1R
IKBKE
IL7R
INSRR
JAK1
JAK2
JAK3
KCNG1
KDM5A
KDM5C
KDM6A
KDR
KIT
KLF2
KLHL6
KMT2C
KRAS
LRP1B
LRRK2
MAP2K1
MAP2K2
MAP2K4
MAPK1
MAPK3
MAX
MCL1
MDM2
MDM4
MED12
MEN1
MET
MITF
MKRN2
MLH1
MPL
MRE11A
MSH2
MSH6
MTOR
MYC
MYCL
MYCN
MYD88
NBN
NF1
NF2
NFKBIE
NKX2-1
NOTCH1
NOTCH2
NOTCH3
NPM1
NRAS
NTHL1
NTRK1
NTRK2
NTRK3
PAK1
PALB2
PBRM1
PDGFRA
PHF6
PIK3CA
PIK3CB
PIK3R1
PLCG1
PLCG2
PMS2
POLE
POT1
PRPF40B
PTCH1
PTEN
PTPN11
RAB35
RAC1
RAD21
RAD50
RAD51
RAD51B
RAD51C
RAD51D
RAF1
RB1
RET
RHOA
RIT1
RNF43
ROS1
RRAGC
RUNX1
SETBP1
SETD2
SF1
SF3A1
SF3B1
SLIT2
SMAD4
SMARCA4
SMARCB1
SMC1A
SMO
SOCS1
SPEN
SPOP
SPTA1
SRC
SRSF2
STAG2
STAT3
STAT5B
STK11
SUFU
SUZ12
SYK
TBL1XR1
TCF3
TERT
TET2
TGFBR2
TNFAIP3
TNFRSF14
TP53
TPMT
TRAF3
TRAF7
TSC1
TSC2
TSHR
TSPAN31
U2AF1
U2AF2
VHL
WT1
XPO1
XRCC2
ZMYM3
ZRSR2

### Sheet: Table S5
Insutition	Disease	# Variants	# Patients	# Genes	# Genes w/ Concordant Variants	UAB_Lung_Genes	UC_Lung_Genes	Mutual_Lung_Genes	UAB_Exclusive_Lung_Genes	UC_Exclusive_Lung_Genes	UAB_AML_Genes	UC_AML_Genes	Mutual_AML_Genes	UAB_Exclusive_AML_Genes	UC_Exclusive_AML_Genes
UAB	AML	2650	31	53		GNAS	MTOR	ERBB4	RASA1	DAXX	EZH2	MTOR	JAK2	PRPF8	ERBB4
UAB	Lung	361	30	211		KRAS	NOTCH2	CTNNB1	BCL2L2	PDGFRB	NRAS	NOTCH2	CEBPA	INE2	DAXX
UC	Lung	5254	20	158		POLE	NTRK1	FANCA	SPEN	SRSF2	PTPN11	SH2D2A	PHF6	EVI2A	PDGFRB
UC	AML	6460	20	150		IL10	DDR2	CDK12	PREX2	ASXL1	TP53	NTRK1	DNMT3A	SH2B3	STAT3
Concordant	AML	954	52	75	24	IRS1	SDHB	NTRK2	ERCC1	FGFR2	ASXL1	DDR2	KIT	CALR	POT1
Concordant	Lung	31	24	38	6	MYCL	ITPKB	EP300	BRIP1	GATA2	BCOR	SDHB	ASXL1	RILP	FGFR2
						TP53	CSF3R	DNMT3A	TEK	SDHB	ETV6	ITPKB	SRSF2	DOK3	PIK3CA
						LZTR1	MPL	KIT	QKI	WT1	FLT3	SMC3	IDH1	ACAA1	SDHB
						BIVM-ERCC5	SMC3	IDH1	REL	MDM2	KIT	FGFR2	IDH2	ATXN2	MDM2
						LRP1B	FGFR2	NOTCH1	PIK3CD	CDK6	KRAS	RET	HRAS	ANKRD26	CDK6
						RPS6KA4	RET	STAT3	IRS2	TRAF7	NF1	BIRC3	SMC3	RB1-DT	SETD2
						CTNNB1	ATM	TSC1	RPS6KB2	CBL	RB1	ATM	GATA2	ETFRF1	TRAF7
						SMARCA4	KMT2A	SDHC	GRM3	CUX1	RUNX1	KMT2A	BCOR	PPM1D	PALB2
						STK11	CBL	POT1	BRD4	ESR1	SF3B1	CHEK1	ABL1	FAM193B	CUX1
						EP300	CHEK1	FBXW7	MYCL	MPL	SH2B3	WT1	FLT3	LRRC56	NTRK3
						FANCM	WT1	AKT1	SHQ1	MTOR	ZRSR2	MEN1	WT1		ESR1
						KEAP1	HRAS	GNAS	GLI1	TSC2	ANKRD26	CCND1	U2AF1L5		CCND1
						PTPRO	MEN1	PIK3CA	NSD1	SETBP1	DNMT3A	FAT3	ETV6		MTOR
						SPEN	FAT3	MYC	ERCC6	EZH2	GATA2	HNF1A	CBL		ALK
						TERT	MRE11	FLT3	MCL1	SF3B1	HRAS	POLE	MPL		H3C2
						TP53BP1	HNF1A	U2AF1L5	IGF1R	CXCR4	IKZF1	KRAS	STAG2		TSC2
						NF1	POLE	SETD2	HGF	CTNNA1	JAK2	ERBB3	IKZF1		BRCA1
						EPHA3	KRAS	MET	NFKBIA	MAPK1	EVI2A	FLT3	RB1		FH
						FGF19	ERBB3	MYD88	RANBP2	CHEK2	PHF6	BRCA2	PTPN11		CXCR4
						IL7R	FLT3	PLCG2	PRKDC	ERBB2	PRPF8	AKT1	NRAS		CTNNA1
						KDR	BRCA2	NOTCH2	RBM10	FGFR3	SRSF2	MLH3	BRAF		MAPK1
						PAK3	RB1	DDR2	SOX2	MLH3	STAG2	NTRK3	SETBP1		ERBB2
						SGK1	AKT1	MSH2	E2F3	HNF1A	TET2	CDH1	NPM1		FGFR3
						FOXP1	MLH3	MSH6	RYBP	DDX3X	CEBPA	PLCG2	EZH2		CTNNB1
						KMT2D	MAP2K1	PALB2	FGF10	VHL	ABL1	FANCA	SF3B1		MLH3
						PIK3CA	NTRK3	NTRK3	ACVR1	BTK	RILP	GRIN2A	RUNX1		HNF1A
						RASA1	BLM	PDGFRA	NKX2-1	CHEK1	WT1	NF1	TET2		DDX3X
						NTRK1	TSC2	TERT	CDKN2C	FAT3	IDH1	ERBB2	CSF3R		TSC1
						RECQL4	PALB2	NFE2L2	PMS2	BCOR	SETBP1	STAT3	NF1		SDHC
						SPTA1	CDH1	STAG2	FLT1	GNAS-AS1	ETFRF1	BRCA1	TP53		BTK
						TEK	PLCG2	STK11	PTPRD	NOTCH2NLC	ATXN2	SRSF2	DDX41		SMAD4
						FAT1	FANCA	KMT2A	FGF23	EPHA5	BRAF	TP53	ZRSR2		CHEK1
						CHD4	GRIN2A	ARID1A	ETV1	CTCF	IDH2	SETBP1	KRAS		FAT3
						EPHB4	NF1	POLE	IL10	PAX5	U2AF1L5	GNA11			PLCG2
						FANCE	CDK12	RB1	BCR	GNA11	CALR	CEBPA			MSH6
						FANCI	ERBB2	CCND1	FGF6	ERBB3	MPL	AXL			TERT
						PARP2	BRCA1	PTPN11	CARD11	DDX41	ACAA1	PPP2R1A			KMT2A
						PIK3C3	SRSF2	ROS1	TGFBR2	JAK2	RB1-DT	SF3B1			MYCN
						PTPRD	TP53	PPP2R1A	JUN	SMC3	PPM1D	ERBB4			EPHA5
						ROS1	SETBP1	ALK	CDK8	PTCH1	NPM1	DNMT3A			CDKN2A
						SLIT2	GNA11	H3C2	MAP3K13	IDH2	SMC3	ALK			PIK3R1
						ERCC3	CEBPA	BRAF	FGF19	BAP1	DDX41	ASXL1			GNA11
						BCR	AXL	MRE11	MAGI2	ABL1	INE2	GNAS			PAX5
						BRCA1	ERCC3	BRCA2	KMT2D	PTEN	FAM193B	MAPK1			NTRK1
						EPHA2	SF3B1	ATRX	MUTYH	BCORL1	CBL	EP300			ERBB3
						FANCA	ERBB4	BRCA1	MED12	ETV6	CSF3R	CBLB			PBRM1
						KMT2A	DNMT3A	EPHA3	COP1	AXL	DOK3	GATA2			ATR
						NOTCH3	ALK	RUNX1	PMAIP1	RAD50	LRRC56	ATR			CDK12
						NTRK3	MSH6	FH	INPP4B	CBLB		MLH1			NTRK2
						PIK3C2B	ASXL1	TET2	RPS6KA4	FOXL2		SETD2			NOTCH1
						COP1	GNAS-AS1	ERCC3	MAP3K1	ITPKB		PBRM1			PTCH1
						DNMT3A	GNAS	CSF3R	PAX8	ARID2		EPHA3			AKT1
						GATA1	MAPK1	CDKN2A	TNFAIP3	KDM6A		FGFR3			GNAS
						INSR	SMARCB1	ATM	NOTCH3	RAD21		PDGFRA			PTEN
						NCOR1	CHEK2	NF1	BIVM-ERCC5	CDH1		APC			MET
						RET	EP300	SMO	PIK3CG	MEN1		TERT			BCORL1
						TGFBR2	CBLB	RET	MSH3	NBN		CTNNA1			NOTCH2
						U2AF1L5	GATA2	GRIN2A	RUNX1T1	CEBPA		CSF1R			DDR2
						AR	FOXL2	PIK3R1	INSR	FGFR1		PIK3R1			AXL
						HGF	ATR	CSF1R	MKNK1	HRAS		ROS1			RAD50
						JAK3	PIK3CA	GATA1	CDC73	DICER1		ESR1			CBLB
						BRAF	MLH1	EGFR	ALOX12B	STAT5B		H3C3			PDGFRA
						STAG2	SETD2	NTRK1	FANCI	SH2D2A		CCND3			FOXL2
						ALK	BAP1	TP53	TAF1	H3C3		CUX1			STK11
						H3C2	PBRM1	APC	FANCL	CCND2		SMO			ITPKB
						IRS2	EPHA3	KEAP1	ERG	MAP2K1		EZH2			ARID1A
						MKNK1	TET2	KDR	IL7R	CCNE1		IKZF1			ARID2
						PDGFRA	FGFR3	KRAS	EED	IKZF1		EGFR			KDM6A
						ATR	PDGFRA	PBRM1	U2AF1	BIRC3		RAD21			PPP2R1A
						NRAS	KIT	ATR	PARP2	BLM		ABL1			ROS1
						BUB1B	KDR		PTPRO	SDHD		TSC1			RAD21
						CHD2	APC		SLIT2	SMARCB1		NOTCH1			NF2
						ERBB4	TERT		FOXP1	MLH1		PAX5			EPHA3
						GRM3	CTNNA1		FANCD2	CD274		JAK2			CDH1
						MAP3K1	CSF1R		SPTA1	PIK3CB		NTRK2			SMO
						PMAIP1	PIK3R1		BUB1B	B2M		PTCH1			MEN1
						RB1	ROS1		SGK1	ZRSR2		BTK			EGFR
						SHQ1	ESR1		PTPRS	CCND3		BCORL1			APC
						U2AF1	H3C2		PIK3C3			ZRSR2			KEAP1
						GLI1	H3C3		WAS			BCOR			NBN
						MAGI2	DAXX		FANCM			KDM6A			KDR
						NOTCH4	CCND3		AR			ATRX			FANCA
						POT1	CUX1		LYN			SDHC			EP300
						ARID1B	MET		EPHB4			CSF3R			FGFR1
						ARID1A	SMO		CIC			HRAS			DICER1
						BRD4	BRAF		FANCE			ETV6			MYC
						CSF3R	IKZF1		RECQL4			CCND2			STAT5B
						CTLA4	EGFR		LZTR1			BLM			SH2D2A
						FANCC	RAD21		CHD4			TSC2			H3C3
						INPP4B	NBN		NCOR1			TRAF7			CCND2
						NTRK2	ABL1		CREBBP			PALB2			MSH2
						PALB2	TSC1		SLX4			KEAP1			MAP2K1
						PBRM1	NOTCH1		NF2			CCNE1			CCNE1
						PIK3C2G	PAX5		FAT1			IDH1			POLE
						PREX2	JAK2		IRS1			MSH6			BIRC3
						PRSS1	NTRK2		JAK1			SMARCB1			BLM
						STAT3	PTCH1		LATS2			PIK3CA			MRE11
						TAF1	BCORL1		PIK3C2G			TET2			BRCA2
						ATM	ZRSR2		CUL3			KIT			ATRX
						DDR1	BCOR		FOXA1			KDR			SDHD
						FANCD2	KDM6A		TSHR			EPHA5			ATM
						KIT	GATA1		NOTCH4			PDGFRB			RET
						PIK3R1	ATRX		PRSS1			NPM1			GRIN2A
						TSC1	SH2D2A		VTCN1			DDX41			CSF1R
						ATRX	ARID1A		KMT2C			DAXX			MLH1
						AXIN1	SDHD		CYLD			MET			SMARCB1
						BRIP1	CCND1		INPP4A			CDK6			CCND3
						FOXA1	PTPN11		LRP1B			PTEN
						JUN	CCND2		TP53BP1			ARID2
						LATS2	ARID2		TET1			BRAF
						PIK3CG	DICER1		PAK5			NBN
						PMS2	IDH2		IFNGR1			SDHD
						TBX3	KEAP1		TLR4			CBL
						TET1	NFE2L2		MDC1			PTPN11
						TET2	RUNX1		EPHA2			RB1
						RBM10	CTNNB1		DDR1			DICER1
						ERCC6	EPHA5		NRAS			IDH2
						ERG	RAD50		PRKCI			CDK12
						FANCL	PDGFRB		CHD2			STK11
						MUTYH	DDX41		SMARCA4			MYCN
						PAK5	BTK		CTLA4			MSH2
						PLCG2	U2AF1L5		FANCC			U2AF1L5
						RUNX1	NOTCH2NLC		AXIN1			FOXL2
						SOX2	TRAF7		PAK3			H3C2
						TLR4	MSH2		PIK3C2B			MYC
						CDK12	MYC		ARID1B			CDKN2A
						CYLD	CDKN2A		NUTM1			DDX3X
						FLT1	CD274		CSF1			STAG2
						FLT3	SDHC		JAK3			SMAD4
						GRIN2A	PTEN		CCN6			FGFR1
						MSH2	CCNE1		TBX3			RAD50
						NSD1	STAG2					MPL
						REL	BIRC3					MRE11
						AKT1	STK11					MDM2
						CREBBP	PIK3CB					RUNX1
						MSH6	CTCF					FH
						NF2	CXCR4					ARID1A
						NUTM1	POT1					PHF6
						PIK3CD	DDX3X					STAT5B
						PRKCI	FBXW7					CTNNB1
						INPP4A	MDM2					NRAS
						MET	IDH1					CXCR4
						NOTCH2	ETV6					POT1
						PAX8	STAT5B					NF2
						PTPRS	STAT3					MAP2K1
						SDHC	FH
						EED	EZH2
						NFKBIA	FGFR1
						ACVR1	CDK6
						E2F3	B2M
						LYN	PPP2R1A
						MCL1	MYD88
						MYD88	VHL
						CDKN2A
						KMT2C
						NOTCH1
						APC
						CDC73
						CDK8
						CDKN2C
						DDR2
						ERCC1
						FGF23
						IGF1R
						MDC1
						NFE2L2
						SLX4
						TSHR
						CCN6
						IDH1
						ALOX12B
						FBXW7
						JAK1
						MAP3K13
						MSH3
						QKI
						RANBP2
						RUNX1T1
						PTPN11
						PRKDC
						RPS6KB2
						EGFR
						CSF1R
						CUL3
						CIC
						FGF6
						FH
						MYC
						NKX2-1
						RYBP
						VTCN1
						WAS
						MRE11
						CARD11
						FGF10
						MED12
						TNFAIP3
						BRCA2
						CSF1
						IFNGR1
						SETD2
						BCL2L2
						CCND1
						ETV1
						PPP2R1A
						SMO

### Sheet: Table S6
Provided Diagnosis	Count independent test set
Marrow, Acute Myeloid Leukemia (AML)	326
Marrow, Myelodysplastic Syndrome (MDS)	208
Marrow, Plasma Cell Myeloma (PCM)	113
Marrow, Myeloproliferative Neoplasm (MPN)	109
Marrow, Multiple Myeloma (MM)	97
Marrow, Unspecified	80
Marrow, Pancytopenia	73
Lymph Node, Chronic Lymphocytic Leukemia (CLL)	71
Marrow, B-Cell Acute Lymphoid Leukemia (B-ALL)	66
Lymph Node, B-Cell Lymphoma	65
Lymph Node, Follicular Lymphoma	60
Lymph Node, Diffuse Large B-Cell Lymphoma (DLBCL)	58
Lymph Node, Mantle Cell Lymphoma (MCL)	56
Marrow, Chronic Myeloid Leukemia (CML)	46
Marrow, Myelofibrosis	43
Marrow, Myelodysplastic Syndrome (MDS), with Excess Blasts (MDS-EB)	39
Lymph Node, Marginal Zone Lymphoma (MZL)	39
Marrow, Aplastic Anemia	38
Lymph Node, T-Cell Lymphoma	37
Lymph Node, Chronic Lymphocytic Leukemia/Small Lymphocytic Leukemia (CLL/SCC)	36
Lung, Adenocarcinoma	36
Marrow, MDS/MPN	34
Marrow, Thrombocythemia	33
Marrow, Polycythemia Vera (PV)	33
Lymph Node, B-Cell Neoplasm	31
Marrow, Thrombocytopenia	27
Marrow, Chronic Lymphocytic Leukemia (CLL)	27
Lymph Node, Diffuse Large B-Cell Lymphoma (DLBCL), Activated B cell (ABC)	26
Lymph Node, Diffuse Large B-Cell Lymphoma (DLBCL), Germinal Center B (GCB) cell type	26
Marrow, Chronic Myelomonocytic Leukemia (CMML)	23
Marrow, Acute Myeloid Leukemia (AML), with Myelodysplasia Related Changes (AML-MRC)	22
Marrow, Monoclonal Gammopathy of Undetermined Significance (MGUS)	21
Marrow, Anemia	17
Lymph Node, Small B-Cell Lymphoma	15
Marrow, Myelodysplastic Syndrome (MDS), with Multi-Lineage Dysplasia (MDS-MLD)	15
Lymph Node, T-cell Large Granular Lymphocytic Leukemia (LGL)	15
Lymph Node, Unspecified	14
Unknown	13
Lymph Node, Atypical lymphoid infiltrate	12
Marrow, Primary Myelofibrosis (PMF)	12
Lymph Node, Mucosa Associated Lymphoid Tissue (MALT) Lymphoma	11
Marrow, Acute Promyelocytic Leukemia (APML)	11
Skin, Melanoma	11
Marrow, Acute Leukemia	11
Lymph Node, Peripheral T-Cell Lymphoma (PTCL)	10
Lymph Node, Large B-Cell Lymphoma	10
Brain, Glioblastoma, IDH-wildtype	10
Marrow, Systemic Mastocytosis	10
Marrow, T-Cell Acute Lymphoid Leukemia (T-ALL)	9
Marrow, B-Cell Neoplasm	9
Lymph Node, Small Lymphocytic Lymphoma (SLL)	8
Marrow, Myeloid Neoplasm, NOS	8
Lymph Node, Angioimmunoblastic T-Cell Lymphoma (AITL)	8
Lymph Node, T-Cell Lymphoproliferative Disorder (TLPD)	8
Lymph Node, B-Cell Lymphoma, Plasmacytic Differentiation	7
Marrow, T-Large Granular Lymphocyte (T-LGL) leukemia	7
Lymph Node, B-Cell Lymphoma, Germinal Center	7
Marrow, Myelodysplastic Syndrome (MDS), with Ring Sideroblasts and Multi-Lineage Dysplasia (MDS-RS-MLD)	7
Lymph Node, Chronic Lymphocytic Leukemia/Small Lymphocytic Leukemia (CLL/SLL)	7
Brain, Glioblastoma	6
Marrow, Acute Myeloid Leukemia (AML), NOS	6
Marrow, Macrocytic Anemia	6
Marrow, Hairy Cell Leukemia (HCL)	6
Marrow, Myeloid Sarcoma	6
Breast, Carcinoma	6
Lymph Node, EBV+ lymphoproliferative disorder	6
Marrow, Leukocytosis	6
Marrow, Plasma Cell Neoplasm	6
Lymph Node, Burkitt Lymphoma	5
Bladder, Urothelial Carcinoma	5
Marrow, Myelodysplastic Syndrome (MDS), Therapy Related (t-MDS)	5
Lymph Node, Lymphoplasmacytic Lymphoma (LPL)	5
Lymph Node, Plasma Cell Neoplasm	5
Marrow, Plasmacytoma	5
Lymph Node, Lymphoma	5
Marrow, Diffuse Large B-Cell Lymphoma (DLBCL)	5
Marrow, Myelodysplastic Syndrome (MDS), with Single Lineage Dysplasia (MDS-SLD)	5
Lymph Node, Waldenstrom's Macroglobulinemia	5
Marrow, Acute Myeloid Leukemia (AML), Therapy Related (t-AML)	4
Prostate, Adenocarcinoma	4
Lymphoma	4
Lymph Node, Anaplastic Large Cell Lymphoma (ALCL)	4
Lymph Node, Lymphoplasmacytic neoplasm	4
Colon, Adenocarcinoma	4
Lymph Node, Mantle Cell Lymphoma (MCL), Blastoid	4
Marrow, Amyloidosis	4
Lung, Poorly Differentiated Carcinoma	4
Lymph Node, Monoclonal Gammopathy of Undetermined Significance (MGUS)	3
Lymph Node, Chronic Lymphocytic Leukemia/Small Lymphocytic Lymphoma(CLL/SLL)	3
Marrow, Blastic Plasmacytoid Dendritic Cell Neoplasm (BPDCN)	3
Gastrointestinal (GI) Tract, Gastrointestinal Stromal Tumor (GIST), Spindle Cell Type	3
Marrow, Myelodysplastic Syndrome (MDS), with Ring Sideroblasts (MDS-RS)	3
Marrow, Neutropenia	3
Lymph Node, Hodgkin Lymphoma (HL)	3
Lung, Adenocarcinoma, Acinar and Lepidic	3
Marrow, Leukopenia	3
Gastrointestinal (GI) Tract, Adenocarcinoma	3
Lung, Adenocarcinoma, Solid	3
Lymph Node, T-Cell Lymphoma, Gamma-delta	3
Marrow, Acute Myelomonocytic Leukemia (AMML)	3
Marrow, Mixed Phenotype Acute Leukemia (MPAL)	3
Marrow, T-Cell Lymphoma	3
Colorectal, Adenocarcinoma	3
Lymph Node, Pancytopenia	3
Marrow, B- Cell Lymphoblastic Leukemia	3
Lymph Node, Atypical T-Cell Infiltrate	3
Lymph Node, Myeloid Sarcoma	3
Brain, Meningioma	3
Lymph Node, Lymphocytosis	3
Lymph Node, Non-Hodgkin Lymphoma (NHL)	3
Lymph Node, Plasmablastic Lymphoma	2
Marrow, Myelodysplastic Syndrome (MDS), with Ring Sideroblasts and Single Lineage Dysplasia (MDS-RS-SLD)	2
Lymph Node, Non-Hodgkin B- Cell Lymphoma	2
Marrow, Mast cell leukemia	2
Marrow, Mast Cell Disease	2
Marrow, Mantle Cell Lymphoma	2
Marrow, MDS/MPN, with Ring Sideroblasts and Thrombocytosis (MDS/MPN-RS-T)	2
Marrow, Lymphoplasmacytic Lymphoma (LPL)	2
Marrow, Lymphoma	2
Marrow, Lymphoblastic lymphoma (LL)	2
Marrow, Immune Thrombocytopenic Purpura	2
Marrow, B-Cell Lymphoma	2
Marrow, Dyskeratosis congenita	2
Marrow, Chronic Neutrophilic Leukeima (CNL)	2
Lymph Node, Lymphadenopathy_x000B_	2
AML	2
CLL	2
Lymph Node, B-cell lymphoproliferative disorder	2
Lung, Squamous Carcinoma, Keratinizing	2
Face and Neck, Squamous Cell Carcinoma	2
Esophagus, Adenocarcinoma	2
Lymph Node, Atypical B-Cell Infiltrate	2
Lung, Small Cell Carcinoma (SCC)	2
Skin, Rosai-Dorfman Disease	2
Marrow, Thrombocytosis	2
Thyroid, Papillary Carcinoma (PTC)	2
Brain, Glioma	2
Lymph Node, B-Cell Lymphoma, Activated B cell (ABC)	2
Marrow, T-Lymphoblastic Lymphoma	2
Lymph Node, Hairy Cell Leukemia (HCL)	2
Lung, Adenocarcinoma, Acinar	2
Bladder, Urothelial Carcinoma, Papillary	2
Marrow, Short Telomere Syndrome	2
Lymph Node, Chronic Lymphocytic Leukemia/Small Lymphocytic Lymphoma (CLL/SLL)	2
Lymph Node, Diffuse Large B-Cell Lymphoma (DLBCL), Germinal Center	2
Soft Tissue, Chondrosarcoma	1
Stomach, Adenocarcinoma	1
Skin, Squamous Cell Carcinoma, Spindle	1
Stomach, Gastric Adenocarcinoma	1
Skin, Systemic T-cell lymphoma	1
Skin, mycosis fungoides	1
Marrow, Hodgkin Lymphoma (HL)	1
Marrow, Hemophagocytic Lymphohistiocytosis (HLH)	1
Soft Tissue, Mantle Cell Lymphoma (MCL)	1
Marrow, Leukemia Cutis	1
Soft Tissue, Leiomyosarcoma	1
Marrow, Hypereosinophilic Syndrome	1
Stomach, Gastrointestinal Stromal Tumor (GIST), Spindle Cell	1
Marrow, Hypereosinophilic syndrome [HES]	1
Stomach, Gastrointestinal Stromal Tumor (GIST)	1
Marrow, Myelofibrosis, with evolution	1
Marrow, Fanconis Anemia	1
Marrow, Elevated serum tryptase	1
Marrow, Cytopenia	1
Marrow, Diamond-Blackfan Anemia	1
Unknown, Adenosquamous carcinoma	1
Unknown, Adenoid Cystic Carcinoma	1
Thyroid, Papillary Carcinoma (PTC), Tall cell variant	1
Marrow, Elevated Kappa Light Chain	1
Marrow, Eosinophilia	1
Marrow, Fanconi anemia	1
Thyroid, Papillary Carcinoma (PTC), Follicular variant	1
Thyroid, Hurthle Cell Carcinoma	1
Thyroid, Follicular Carcinoma (FTC)	1
Marrow, Fanconi Anemia	1
Thyroid, Anaplastic Carcinoma, Giant and Spindle Cell	1
Stomach, Neuroendocrine Tumor	1
Marrow, Lymphadenopathy_x000B_	1
Salivary Gland, Salivary Duct Carcinoma	1
Skin, Melanoma, Nodular	1
Skin, Histiocytosis	1
Marrow, promyelocytes on peripheral smear	1
Marrow, idiopathic thrombocytopenic purpura	1
Marrow, chronic lymphocytic leukemia/small lymphocytic lymphoma	1
Marrow, atypical chronic myeloid leukemia	1
Marrow, Waldenstrom Macroglobulinemia	1
Marrow, Thrombocythemia, 0	1
Marrow, Myelodysplastic Syndrome (MDS), NOS	1
Marrow, T-cell Large Granular Lymphocytic Leukemia (LGL)	1
Marrow, T-Lymphoblastic Leukemia/Lymphoma	1
Marrow, Myelodysplastic Syndrome (MDS), with Excess Blasts (MDS-EB1)	1
Marrow, Systemic Mastocytosis	1
Marrow, Shwachman Diamond syndrome_x000B_	1
Marrow, Scwachman-diamond syndrome	1
Marrow, Plasma Cell Myeloma (PCM) / MDS	1
Marrow, Neutropenia/leukopenia	1
Marrow, Myelolipoma	1
Marrow, Myeloid/lymphoid neoplasm	1
Marrow, thrombocytopenia	1
Marrow, Mixed Phenotype Acute Leukemia (MPAL), T/myeloid, NOS	1
Maxilla, Squamous Cell Carcinoma, Keratinizing	1
Peritoneum, Adenocarcinoma	1
Skin, Basaloid Neoplasm with Follicular Differentiation	1
Skin, Atypical Histiocytic Proliferation	1
Sinuses, Melanoma	1
Marrow, Myeloid Neoplasm, NOS, High Grade	1
Salivary Gland, Myoepithelial Carcinoma	1
Rectum, Adenocarcinoma	1
Marrow, Macrocytic Anemia	1
Marrow, Macrocytosis	1
Nasopharynx, Malignant Epithelioid Neoplasm	1
Pancreatobiliary, Adenocarcinoma	1
Marrow, Malt Lymphoma	1
Pancreas, Carcinoma	1
Marrow, Mantle Cell Lymphoma (MCL)	1
Pancreas, Adenocarcinoma	1
Marrow, Marginal Zone Lymphoma	1
Marrow, Marginal Zone Lymphoma (MZL)	1
Marrow, Paroxysmal Nocturnal Hemoglobinuria (PNH)	1
Lymph Node, Thrombocytopenia	1
Marrow, Chronic Lymphocytic Leukemia/Small Lymphocytic Lymphoma(CLL/SLL)	1
Lymph Node, Atypical histiocytic proliferation_x000B_	1
Lung, Unspecified	1
Lymph Node, Aplastic Anemia	1
Lymph Node, Atypical B-Cell Lymphoproliferation	1
Lymph Node, Atypical B-cell Lymphoproliferative Disorder	1
Lymph Node, Atypical Lymph Node	1
Lymph Node, Atypical Lymphohistiocytic Infiltrate	1
Lymph Node, Atypical Lymphoid Aggregate	1
Lymph Node, Atypical Lymphoid Expansion	1
Lymph Node, Atypical Lymphoid infiltrate	1
Lymph Node, Atypical Lymphoplasmacytic Infiltrate	1
Lymph Node, Atypical Lymphoproliferation	1
Lymph Node, Atypical Lymphoproliferative Disorder	1
Lymph Node, Atypical Lymphovascular Proliferation	1
Lymph Node, Atypical lymphoproliferative disorder	1
Lymph Node, Diffuse Large B-Cell Lymphoma (DLBCL), Non-Germinal Center B-Type	1
Lymph Node, B-Cell Acute Lymphoid Leukemia (B-ALL)	1
Lymph Node, B-Cell Lymphoma, Unclassifiable	1
Lymph Node, B-Cell Neoplasm, Germinal Center B Type	1
Lymph Node, B-Cell Neoplasm, with plasmacytic differentiation	1
Lymph Node, Chronic Lymphocytic Leukemia/Small Lymphocytic Leukemia	1
Lymph Node, Chronic Lymphocytic Leukemia/Small Lymphocytic Lymphoma (CLL/SCC)	1
Lymph Node, Circulating cutaneous T-cell lymphoma (CTCL)_x000B_	1
Lymph Node, Cutaneous T-Cell Lymphoma	1
Lymph Node, Cytotoxic T-Cell Lymphoma	1
Lymph Node, DRESS	1
Lymph Node, Diffuse Large B-Cell Lymphoma (DLBCL) Activated B cell (ABC) and Follicular Lymphoma	1
Marrow, Chronic Lymphocytic Leukemia/Small Lymphocytic Leukemia (CLL/SLL)	1
Lymph Node, Diffuse Large B-Cell Lymphoma (DLBCL), Non-GCB(ABC)	1
Lung, Squamous Carcinoma	1
Lung, Sarcomatoid Carcinoma	1
Lung, Pleomorphic Carcinoma	1
Lung, Non Small Cell Carcinoma (NSCLC)	1
Bladder, Urothelial Carcinoma, Squamous	1
Brain, Astrocytoma	1
Brain, Chordoma	1
Brain, Glioblastoma, IDH-mutant	1
Brain, Hybrid nerve sheath tumor	1
Breast, Ductal Carcinoma	1
Breast, Ductal Carcinoma, Anaplastic	1
Gallbladder, Adenocarcinoma	1
Gallbladder, Cholangiocarcinoma	1
Gastroesophageal (GE) Junction, Adenocarcinoma	1
Gastrointestinal (GI) Tract, Gastrointestinal Stromal Tumor (GIST)	1
Liver, Cholangiocarcinoma	1
Lung (Pleura), Mesothelioma	1
Lung (Pleura), Mesothelioma, Biphasic	1
Lung, Adenocarcinoma, Acinar and Micropapillary	1
Lung, Adenocarcinoma, Acinar and Papillary	1
Lung, Adenocarcinoma, Acinar, Papillary, and Lepidic	1
Lung, Adenocarcinoma, Acinar, Solid, and Micropapillary	1
Lung, Adenocarcinoma, Enteric	1
Lung, Adenocarcinoma, Micropapillary and Lepidic	1
Lung, Adenocarcinoma, Micropapillary and Papillary	1
Lung, Adenocarcinoma, Mucinous	1
Lung, Adenocarcinoma, Papillary and Acinar	1
Lung, Adenocarcinoma, Papillary, Micropapillary, and Acinar	1
Lung, Adenocarcinoma, Solid and Acinar	1
Lung, Adenocarcinoma, Solid and cribriform	1
Lung, Large Cell Neuroendocrine Carcinoma (LCNEC)	1
Lymph Node, Diffuse Large B-Cell Lymphoma (DLBCL), Non-Germinal Center B (non-GCB) cell type	1
Lymph Node, Diffuse Large B-Cell Lymphoma (DLBCL) and Follicular Lymphoma	1
Lymph Node, Diffuse Large B-Cell Lymphoma (DLBCL), Non-Germinal Center type(non-GCB)	1
Lymph Node, Small Lymphocytic Leukemia/Chronic Lymphocytic Leukemia	1
Lymph Node, T-Cell Lymphoma, _x000B_	1
Lymph Node, Diffuse Large B-Cell Lymphoma (DLBCL), non-GC B cell type	1
Lymph Node, T-Cell Neoplasm	1
Lymph Node, T-Cell Neoplasm	1
Lymph Node, T-Lymphoblastic Lymphoma	1
Bladder, Squamous Cell Carcinoma	1
Lymph Node, Unspecified Lymphoma	1
Lymph Node, Waldenstrom Macroglobulinemia	1
Lymph Node, Waldenstrom macroglobulinemia/Small B-Cell Lymphoma	1
Lymph Node, chronic lymphocytic leukemia/small lymphocytic lymphoma (CLL/SLL)_x000B__x000B_	1
Lymph Node, dense lymphoid aggregate and infiltrating lymphocytes_x000B_	1
Lymph Node, distal symmetric paresthesias_x000B_	1
Lymph Node, primary mediastinal B cell lymphoma	1
MDS	1
Marrow, Acute Myeloid Leukemia (AML)	1
Marrow, Acute Myeloid Leukemia (AML), Acute Megakaryoblastic Leukemia	1
Marrow, Acute Myeloid Leukemia (AML), Mixed phenotype	1
Marrow, Acute Myeloid Leukemia (AML), with CBFB-MYH11	1
Marrow, Acute Myeloid Leukemia (AML), with RUNX1-RUNX1T1	1
Marrow, Adult T-Cell Leukemia/Lymphoma	1
Marrow, B Cell Lymphocytosis	1
Marrow, B-cell lymphoproliferative disorder	1
Marrow, Bone Marrow Abnormality	1
Marrow, Bone Marrow Failure/short telomere	1
Marrow, Burkitt Lymphoma	1
Marrow, CML/CLL	1
Marrow, Chronic Lymphocytic Leukemia/Small Lymphocytic Leukemia (CLL/SCC)	1
Lymph Node, T- Cell Lymphoblastic Lymphoma	1
Lymph Node, T-Cell Lymphoma, follicular helper cell origin	1
Lymph Node, Small B-cell neoplasm	1
Lymph Node, Multiple Myeloma (MM)	1
Lymph Node, EBV+ lymphoproliferative disorder, Germinal Center	1
Lymph Node, Enteropathy-Associated T-Cell Lymphoma (EATL)	1
Lymph Node, Follicle Center Cell Lymphoma , Spindle Cell	1
Lymph Node, Follicular Hyperplasia	1
Lymph Node, Follicular Lymphoma and Diffuse Large B-cell Lymphoma	1
Lymph Node, IgM monoclonal gammopathy_x000B_	1
Lymph Node, Intravascular Lymphoma	1
Lymph Node, Leukopenia	1
Lymph Node, Low grade B-Cell lymphoma with plasmacytic differentiation	1
Lymph Node, Lymphomatoid Granulomatosis	1
Lymph Node, Lymphoplasmacytoid neoplasm	1
Lymph Node, Rosai-Dorfman	1
Lymph Node, Mucosa Associated Lymphoid Tissue (MALT) Lymphoma, Marginal Zone	1
Lymph Node, Mantle Cell Lymphoma (MCL), Pleomorphic	1
Lymph Node, Mycosis Fungoides	1
Lymph Node, Peripheral T-Cell Neoplasm	1
Lymph Node, Rosai Dorfman disease_x000B_	1
Lymph Node, Primary Myelofibrosis (PMF)	1
Lymph Node, Post-Transplant Lymphoproliferative Disorders (PTLD), Diffuse Large B-Cell lymphoma type	1
Lymph Node, Post-Transplant Lymphoproliferative Disorders (PTLD)	1
Lymph Node, Myelodysplastic Syndrome (MDS), with Multi-Lineage Dysplasia (MDS-MLD)	1
Lymph Node, Poorly Differentiated Neoplasm	1
Lymph Node, Peripheral T-Cell Lymphoma (PTCL), NOS	1
Lymph Node, Peripheral T-Cell Lymphoma (PTCL) and Diffuse Large B-Cell Lymphoma (DLBCL)	1
Lymph Node, NK/T-cell lymphoma	1
Lymph Node, Myeloid Sarcoma	1
Unspecified, Multiple Myeloma (MM), _x000B_	1
